# STAT1 dissociates adipose tissue inflammation from insulin sensitivity in obesity

**DOI:** 10.1101/2020.04.10.036053

**Authors:** Aaron R. Cox, Natasha Chernis, David A. Bader, Pradip K Saha, Peter M. Masschelin, Jessica Felix, Zeqin Lian, Vasanta Putluri, Kimal Rajapakshe, Kang Ho Kim, Dennis T. Villareal, Reina Armamento-Villareal, Huaizhu Wu, Cristian Coarfa, Nagireddy Putluri, Sean M Hartig

**Affiliations:** Division of Diabetes, Endocrinology, and Metabolism, Baylor College of Medicine, Houston, TX; Department of Medicine, Baylor College of Medicine, Houston, TX; Department of Molecular and Cellular Biology, Baylor College of Medicine, Houston, TX; Dan L. Duncan Comprehensive Cancer Center, Advanced Technology Cores, Baylor College of Medicine, Houston, TX; Center for Translational Research on Inflammatory Diseases, Michael E DeBakey VA Medical Center, Houston, TX

## Abstract

Obesity fosters low-grade inflammation in white adipose tissue (WAT) that may contribute to the insulin resistance that characterizes type 2 diabetes mellitus (T2DM). However, the causal relationship of these events remains unclear. The established dominance of signal transducer and activator of transcription 1 (STAT1) function in the immune response suggests an obligate link between inflammation and the co-morbidities of obesity. To this end, we sought to determine how STAT1 activity in white adipocytes affects insulin sensitivity. STAT1 expression in WAT inversely correlated with fasting plasma glucose in both obese mice and humans. Metabolomic and gene expression profiling established STAT1 deletion in adipocytes (STAT1 fKO) enhanced mitochondrial function and accelerated TCA cycle flux coupled with subcutaneous WAT hyperplasia. STAT1 fKO reduced WAT inflammation, but insulin resistance persisted in obese mice. Rather, elimination of type I cytokine interferon gamma (IFN_γ_) activity enhanced insulin sensitivity in diet-induced obesity. Our findings reveal a permissive mechanism that bridges WAT inflammation to whole-body insulin sensitivity.
