## Supplementary Table 1 for "STAT1 dissociates adipose tissue inflammation from insulin sensitivity in obesity"

### Sheet: Sheet1
	Supplementary Table 1. Western blot antibodies
	Antibody	Vendor	Catalog #
	ACLY	Cell Signaling	4332
	ADIPOQ	Genetex	GTX112777
	Beta actin	Sigma	A5441
	COX IV	Genetex	GTX101499
	Cytochrome C	Genetex	GTX108585
	FLAG	Cell Signaling	2368
	HSP60	Genetex	GTX110089
	HSP90	Cell Signaling	4877
	IFNGR1	Genetex	GTX54333
	NDUFA12	Genetex	GTX109567
	PPARg	Cell Signaling	2443
	p-STAT1 Y701	Cell Signaling	9167
	STAT1 total	Cell Signaling	9172
	STAT2 total	Genetex	GTX103117
	STAT3 total	Genetex	GTX104616
	UCP1	Abcam	10983
