## Supplementary Table 2 for "STAT1 dissociates adipose tissue inflammation from insulin sensitivity in obesity"

### Sheet: Sheet1
	Supplementary Table 2. TaqMan and Roche Universal Probe Library (UPL) gene expression assays
	Gene	Species	Accession #	Forward Primer	Reverse Primer	UPL Probe #
	ADIPOQ	Human	NM_004797.2	ggtgagaagggtgagaaagga	tttcaccgatgtctcccttag	85
	IRF1	Human	NM_002198.2	ggcacatcccagtggaag	cccttcctcatcctcatctg	56
	STAT1	Human	NM_007315.3	tgagttgatttctgtgtctgaagtt	acacctcgtcaaactcctcag	32
	UCP1	Human	NM_021833.4	ctggacacggccaaagtc	ggacacctttatacctaataacactgg	1
	Acly	Mouse	NM_001199296.1	aagaaggaggggaagctgat	tcgcatgtctgggttgttta	105
	Adipoq	Mouse	NM_009605.4	ggagagaaaggagatgcaggt	ctttcctgccaggggttc	17
	Aspa	Mouse	NM_023113.5	ttatccaaggaatgaaagtggag	tgcaatggtttccagtcttg	46
	Cidea	Mouse	NM_007702.2	aaaccatgaccgaagtagcc	aggccagttgtgatgactaagac	66
	Cox8b	Mouse	NM_007751.3	ccagccaaaactcccactt	gaaccatgaagccaacgac	102
	Ifngr1	Mouse	NM_010511.3	tcaaaagagttccttatgtgccta	tacgaggacggagagctgtt	69
	Irf1	Mouse	NM_008390.2	gcaccactgatctgtataacctaca	cctcatcctcgtctgttgc	10
	Isg15	Mouse	NM_015783.3	agtcgacccagtctctgactct	ccccagcatcttcaccttta	71
	Oas1a	Mouse	NM_145211.2	gtgctgccagcctttgat	tggcatagattctgggatcag	11
	Pgc1a	Mouse	NM_008904.2	gaaagggccaaacagagaga	gtaaatcacacggcgctctt	29
	Pparg2	Mouse	NM_011146.3	gaaagacaacggacaaatcacc	gggggtgatatgtttgaacttg	7
	Scd1	Mouse	NM_009127.4	ttccctcctgcaagctctac	cagagcgctggtcatgtagt	34
	Stat1	Mouse	NM_001205313.1	aaatgtgaaggatcaagtcatgtg	catcttgtaattcttctagggtcttga	15
	Ucp1	Mouse	NM_009463.3	ggcctctacgactcagtcca	taagccggctgagatcttgt	34
