## Supplementary Table 3 for "STAT1 dissociates adipose tissue inflammation from insulin sensitivity in obesity"

### Sheet: Sheet1
	Supplementary Table 3. CRISPR guide RNA sequences to Stat1 and a non-mammalian targeting control (ntCR1)
	Target	Target Sequence
	ntCR1	gccacaccgttccgtataca
	Stat1 g1	tgcaaaacctctcagaacag
	Stat1 g2	tgtgatgttagataaacaga
	Stat1 g3	gatcaccacgacaggaagag
